# Genetic dissection of glutamatergic neuron subpopulations and developmental trajectories in the cerebral cortex

**DOI:** 10.1101/2020.04.22.054064

**Authors:** Katherine S. Matho, Dhananjay Huilgol, William Galbavy, Miao He, Gukhan Kim, Xu An, Jiangteng Lu, Priscilla Wu, Daniela J. Di Bella, Ashwin S. Shetty, Ramesh Palaniswamy, Joshua Hatfield, Ricardo Raudales, Arun Narasimhan, Eric Gamache, Jesse Levine, Jason Tucciarone, Eric Szelenyi, Julie A. Harris, Partha P. Mitra, Pavel Osten, Paola Arlotta, Z. Josh Huang

## Abstract

Diverse types of glutamatergic pyramidal neurons (PyNs) mediate the myriad processing streams and output channels of the cerebral cortex, yet all derive from neural progenitors of the embryonic dorsal telencephalon. Here, we establish genetic strategies and tools for dissecting and fate mapping PyN subpopulations based on their developmental and molecular programs. We leverage key transcription factors and effector genes to systematically target the temporal patterning programs in progenitors and differentiation programs in postmitotic neurons. We generated over a dozen temporally inducible mouse Cre and Flp knock-in driver lines to enable combinatorial targeting of major progenitor types and projection classes. Intersectional converter lines confer viral access to specific subsets defined by developmental origin, marker expression, anatomical location and projection targets. These strategies establish an experimental framework for understanding the hierarchical organization and developmental trajectory of PyN subpopulations that assemble cortical processing networks and output channels.
