## Supplementary Table 2 existing vs new for "Genetic dissection of glutamatergic neuron subpopulations and developmental trajectories in the cerebral cortex"

### Sheet: Extended_Data_Table_2
Extended Data Table 2. Comparison of new and existing PyN driver lines
Types	Layers	Existing	Matho et al 2020
IT	L2	none	Tbr2-2A-CreER TM E17, E18; Tbr2-2A-CreER;PlxnD1-Flp TM E17, E18
	L3	none	Tbr2-2A-CreER TM E16
	L2-4	Cux2-Cre, CreER Rasgrf2-dCre* (weak) project to cortex and striatum	Cux1-2ACreER; project within cortex but not to striatum
	L5a	Tlx3-Cre (Tg) molecular identity unclear	PlxnD1-2A-Flp;Tbr2-CreER TM E13
PT	L5b	Sim1-Cre_KJ18 (Tg); weak or variable expression in posterial cortex; molecular identity unclear	Fezf2-2A-CreER, Fezf2-2A-Flp Adcyap-2A-CreER TM E17 Tcerg1l-2A-CreER TM E17 Sema3E-CreER
CT	L6	Ntsr1-Cre (Tg); no expression in medial cortex and lateral MOp, MOs; molecular identity unclear	Tle4-2A-CreER, Tbr1-2A-CreER, Foxp2-Cre
Single cells	L2-4	Cux2-CreER	Tbr2-2ACreER TM E15-E18; PlxnD1-2A-CreER Cux1-2A-CreER
	L5/6	none	Fezf2-2A-CreER, Tle4-2A-CreER, Tbr1-2A-CreER,
Progenitors	Radial glia	Emx1-CreER (Tg) Cux2-CreER	Lhx2-2ACreER, E10-E17 Fezf2-2A-CreER, Flp, E10-E17 Cux1-2A-CreER, E10-E17
	Intermediate progenitor	Tbr2-CreER (inactivates endogenous Tbr2)	Tbr2-2A-CreER, E11-E18 Tbr2-2A-FlpER, E11-E18
	Neurogenic	Tis21-CreER# (not publically available)	Tis21-2A-CreER, E10-E18 Tis21-2A-FlpER, E10-E18
Embryonic times for TM induction are indicated where appropriate, all others are postnatal induction
* destabilized Cre, weak; # not publically available;
