## Supplementary Table 3 cell distribution traditional histology for "Genetic dissection of glutamatergic neuron subpopulations and developmental trajectories in the cerebral cortex"

### Sheet: Extended_Data_Table_3
Extended Data Table 3. Summary of cell distribution experiments acquired by traditional histology.
Figure	Mouse genotype	Tamoxifen induction timepoint (P=Postnatal day; E=Embryonic day; dpi=day post-viral injection)	Tamoxifen dose, administration (og=oral gavage; ip=intraperitoneal)	Age at fixation
Fig2,Ext Data Figs1,2	Lhx2-2A-CreER::Ai14	E10.5	2mg/kgbw, og	E11.5
Fig2,Ext Data Fig2	Lhx2-2A-CreER::Ai14	E12.5	2mg/kgbw, og	E13.5
Fig2,Ext Data Figs1,2	Lhx2-2A-CreER::Ai14	E13.5	2mg/kgbw, og	E14.5
Fig2,Ext Data Fig1	Lhx2-2A-CreER::RGBbow	E10.5	2mg/kgbw, og	P30
Fig2,Ext Data Fig1	Lhx2-2A-CreER::Ai14	E12.5	100mg/kgbw, og	P30
Fig2	Lhx2-2A-CreER::Ai14	E14.5	100mg/kgbw, og	P30
Ext Data Fig1	Lhx2-2A-CreER::Ai14	P5	100mg/kgbw, ip	P30
Ext Data Fig1	Lhx2-2A-CreER::Ai14	P15	100mg/kgbw, ip	P30
Fig2	Fez2-2A-CreER::RGBbow	E10.5	2mg/kgbw, og	P30
Fig2, Ext Data Fig2	Fez2-2A-CreER::Ai14	E12.5	2mg/kgbw, og	E13.5
Fig2	Fez2-2A-CreER::Ai14	E12.5	2mg/kgbw, og	P30
Fig2	Fez2-2A-CreER::RGBbow	E17.5	2mg/kgbw, og	P30
Fig2	Lhx2-2A-CreER; FezF2-2A-FlpO::IS	E12.5	2mg/kgbw, og	E13.5
Ext Data Fig1	Lhx2-2A-CreER; FezF2-2A-FlpO::IS	E11.5	2mg/kgbw, og	E12.5
Ext Data Fig3	Tbr2-2A-CreER::Ai14	E16.5	5mg/kgbw, og	E17
Ext Data Fig3	Tbr2-2A-CreER::Ai14	E16.5	5mg/kgbw, og	P30
Fig2,Ext Data Fig1	Fez2-2A-CreER::Ai14	E10.5	2mg/kgbw, og	E11.5
Ext Data Fig1	Fez2-2A-CreER::RGBbow	E10.5	2mg/kgbw, og	P8
Fig2,Ext Data Figs1,2	Fez2-2A-CreER::Ai14	E13.5	2mg/kgbw, og	E14.5
Ext Data Fig3	Tis21-2A-CreER; Tbr2-2A-FlpOER::Ai65	E16.5	5mg/kgbw, og	P28
Ext Data Fig3	Tis21-2A-CreER; FezF2-2A-FlpO::IS	E11.5	5mg/kgbw, og	E12.5
Ext Data Fig3	Tis21-2A-CreER; FezF2-2A-FlpO::IS	E11.5	5mg/kgbw, og	P30
Ext Data Fig3	Tis21-2A-CreER; Ai14	E10.5	5mg/kgbw, og	E12.5
Ext Data Fig3	Tis21-2A-CreER; Ai14	E10.5	5mg/kgbw, og	P30
Ext Data Fig5	Tcerg1l-2A-CreER::Ai14	E16.5	100mg/kgbw, ip	P7
Ext Data Fig5	Fezf2-2A-CreER::Ai14	E16.5	100mg/kgbw, ip	P7
Ext Data Fig5	Adcyap1-2A-CreER::Ai14	E16.5	100mg/kgbw, ip	P7
Ext Data Fig5	Tle4-2A-CreER::Ai14	E16.5	100mg/kgbw, ip	P7
Ext Data Fig5	Tcerg1l-2A-CreER::Ai14	E16.5	100mg/kgbw, ip	P7
Ext Data Fig5	Fezf2-2A-CreER::Ai14	E16.5	100mg/kgbw, ip	P7
Ext Data Fig5	Adcyap1-2A-CreER::Ai14	E16.5	100mg/kgbw, ip	P7
Ext Data Fig5	Tle4-2A-CreER::Ai14	E16.5	100mg/kgbw, ip	P7
Ext Data Fig5	Cux1-2A-CreER::Ai14	P4	100mg/kgbw, ip	P7
Ext Data Fig5	Tbr1-2A-CreER::Ai14	P4	100mg/kgbw, ip	P7
Ext Data Fig5	PlexinD1-2A-CreER::Ai14	P4	100mg/kgbw, ip	P7
Ext Data Fig5	Lhx2-2A-CreER::Ai14	P3	100mg/kgbw, ip	P7
Fig3	Tbr2-2A-CreER::Ai14	E16.5	25mg/kgbw, og	3 mo
Fig3	Tbr2-2A-CreER::Ai14	E17.5	25mg/kgbw, og	3 mo
Ext Data Fig6	Tbr1-2A-CreER::Ai14	E14.5	100mg/kgbw, og	P30
Ext Data Fig6	Tbr1-2A-CreER::Ai14	E15.5	100mg/kgbw, og	P30
Ext Data Fig6	Tbr1-2A-CreER::Ai14	P4	100mg/kgbw, ip	P30
Ext Data Fig8	Fezf2-2A-CreER::LSL-H2bGFP	P21, P23	100mg/kgbw, ip	P24
Ext Data Fig8	Fezf2-2A-CreER::LSL-H2bGFP	P21, P23	100mg/kgbw, ip	P24
Ext Data Fig8	Tcerg 1l-2A-CreER::LSL-H2bGFP	P21, P23	100mg/kgbw, ip	P24
Ext Data Fig8	Tcerg 1l-2A-CreER::LSL-H2bGFP	P21, P23	100mg/kgbw, ip	P24
Ext Data Fig8, 9	PlexinD1-CreER::LSL-H2bGFP	P21, P23	100mg/kgbw, ip	P24
Ext Data Fig8, 9	PlexinD1-CreER::LSL-H2bGFP	P21, P23	100mg/kgbw, ip	P24
Ext Data Fig8	Tle4-2A-CreER::Ai14	P21, P28	100mg/kgbw, ip	3 mo
Ext Data Fig8	Tle4-2A-CreER::Ai14	P21, P28	100mg/kgbw, ip	3 mo
Ext Data Fig9	Fezf2CreER;PlexinD1Flp;IS	P21, P28	100mg/kgbw, ip	3 mo
Ext Data Fig9	Fezf2CreER;PlexinD1Flp;IS	P21, P28	100mg/kgbw, ip	3 mo
