## Supplementary Table 4 cell distribution STPT for "Genetic dissection of glutamatergic neuron subpopulations and developmental trajectories in the cerebral cortex"

### Sheet: Extended_Data_Table_4
Extended Data Table 4. Summary of cell distribution data acquired by STPT.
Figure	image id	Mouse genotype	Tamoxifen induction timepoint (P=Postnatal day; E=Embryonic day; dpi=day post-viral injection)	Age at fixation	Sex
Fig3, Ext Data Fig4	191210	Cux1-CreER::Ai14	P14,P21	P30	M
Fig3, Ext Data Fig4	191213	Cux1-CreER::Ai14	P14,P21	P30	M
Fig6	170402	PlexinD1-2A-Flp::FSF-tdTomato	n/a	3 mo	F
Fig6	170428	PlexinD1-2A-Flp::FSF-tdTomato	n/a	3 mo	F
Fig3, Ext Data Fig4	170723	PlexinD1-CreER::Snap25-LSL-EGFP	P21,P28	3 mo	M
Fig3, Ext Data Fig4	170807	PlexinD1-CreER::Snap25-LSL-EGFP	P21,P28	3 mo	M
Fig3, Ext Data Fig4	190612	PlexinD1-CreER::Snap25-LSL-EGFP	P21,P28	3 mo	F
Fig3, Ext Data Fig4	190530	PlexinD1-CreER::Snap25-LSL-EGFP	P21,P28	3 mo	F
Fig3, Ext Data Fig4	170422	Fez2-2A-CreER::Ai14	P21,P28	3 mo	F
Fig3, Ext Data Fig4	170504	Fez2-2A-CreER::Ai14	P21,P28	3 mo	F
Fig3, Ext Data Fig4	170225	Fez2-2A-CreER::Ai14	P21,P28	3 mo	F
Fig3, Ext Data Fig4	170608	Fez2-2A-CreER::Ai14	P21,P28	3 mo	F
Fig3, Ext Data Fig5	170706	Fez2-2A-CreER::Ai14	P21,P28	3 mo	F
Fig3, Ext Data Fig6	170112	Fez2-2A-CreER::LSL-h2b-GFP	P21,P28	1 mo	F
Fig3, Ext Data Fig7	170114	Fez2-2A-CreER::LSL-h2b-GFP	P21,P28	1 mo	M
Fig3, Ext Data Fig8	170622	Fez2-2A-CreER::LSL-h2b-GFP	P21,P28	3 mo	M
Fig3, Ext Data Fig9	160820	Adcyap1-CreER::Ai14	E17.5	3 mo	M
Fig3, Ext Data Fig10	161027	Adcyap1-CreER::Ai14	E17.5	3 mo	M
Fig3, Ext Data Fig11	180715	Adcyap1-CreER::LSL-h2b-GFP	E17.5	3 mo	F
Fig3, Ext Data Fig12	180907	Adcyap1-CreER::h2bGFP	E17.5	23W	F
Fig3, Ext Data Fig13	180520	Adcyap1-CreER::h2bGFP	E17.5	3 mo	M
Fig3, Ext Data Fig14	161104	Adcyap1-CreER::Ai14	E17.5	3 mo	F
Fig3, Ext Data Fig15	161002	Adcyap1-CreER::Ai14	E17.5	3 mo	M
Fig3, Ext Data Fig16	161007	Tcerg1l-CreER::Ai14	P21,P28	3 mo	M
Fig3, Ext Data Fig17	161013	Tcerg1l-CreER::Ai14	P21,P28	3 mo	F
Fig3, Ext Data Fig18	160825	Tcerg1l-CreER::Ai14	P21,P28	3 mo	?
Fig3, Ext Data Fig19	160827	Tcerg1l-CreER::Ai14	P21,P28	3 mo	?
Fig3, Ext Data Fig20	161007	Tcerg1l-CreER::Ai14	P21,P28	3 mo	M
Fig3, Ext Data Fig21	161013	Tcerg1l-CreER::Ai14	P21,P28	3 mo	F
Fig3, Ext Data Fig22	171014	Tcerg1l-CreER::h2bGFP	P21,P28	3 mo	F
Fig3, Ext Data Fig23	171015	Tcerg1l-CreER::h2bGFP	P21,P28	3 mo	F
Fig3, Ext Data Fig24	171017	Tcerg1l-CreER::h2bGFP	P21,P28	3 mo	F
Fig3, Ext Data Fig25	171020	Tcerg1l-CreER::h2bGFP	P21,P28	3 mo	M
Fig3, Ext Data Fig26	171022	Tcerg1l-CreER::h2bGFP	P21,P28	3 mo	F
Fig3, Ext Data Fig27	171024	Tcerg1l-CreER::h2bGFP	P21,P28	3 mo	F
Fig3, Ext Data Fig28	160818	Sema3E-CreER::Ai14	P7	3 mo	?
Fig3, Ext Data Fig29	160813	Sema3E-CreER::Ai14	P21,P28	3 mo	?
Fig3, Ext Data Fig30	190529	Sema3E-CreER::Ai14	P21,P28	3 mo	F
Fig3, Ext Data Fig31	200224	Tbr1-CreER::Ai14	P4	P56	M
Fig3, Ext Data Fig32	171007	Tle4-CreER::Snap25-LSL-EGFP	P21,P28	3 mo	M
Fig3, Ext Data Fig33	170818	Tle4-CreER::Snap25-LSL-EGFP	P21,P28	3 mo	M
Fig3, Ext Data Fig34	170829	Tle4-CreER::Snap25-LSL-EGFP	P21,P28	3 mo	?
Fig3, Ext Data Fig35	170216	Tle4-CreER::Ai14	P21,P28	3 mo	F
Fig3, Ext Data Fig36	160911	Tle4-CreER::Ai14	P21,P28	3 mo	F
Fig3, Ext Data Fig37	160908	Tle4-CreER::Ai14	P21,P28	3 mo	M
Fig3, Ext Data Fig38	160909	Tle4-CreER::Ai14	P21,P28	3 mo	M
Fig3, Ext Data Fig40	191004	Foxp2-IRES-Cre Tail Vein Injections	AAV9-CAG-Flex-EGFP at 1mo	P56	M
Fig3, Ext Data Fig41	191003	Foxp2-IRES-Cre Tail Vein Injections	AAV9-CAG-Flex-EGFP at 1mo	P56	M
Fig3, Ext Data Fig42	190930	Foxp2-IRES-Cre Tail Vein Injections	AAV9-CAG-Flex-EGFP	P56	?
