## Supplementary Table 5 projections STPT for "Genetic dissection of glutamatergic neuron subpopulations and developmental trajectories in the cerebral cortex"

### Sheet: Extended_Data_Table_5
Figure	image id	BIL link	website	Mouse genotype	Tamoxifen induction timepoint (P=Postnatal day; E=Embryonic day; dpi=day post-viral injection)	Age at fixation	sex	primary-inj.-struct.	ML	AP	DV	x (centroid)	y (centroid)	z (centroid)	Hemisphere	Tracer	Conc. (vg/ml)	Vector Core
Fig4, S5	180406	deposited	http://braincircuits.org/viewer4/mouse/map/28810F	PlexinD1-CreER::LSL-Flp	P21,P28	3-4 mo	F	SSp-bfd	3.75	-1.7	-0.5				right	AAV2/8-Cag-fDIO TVAeGFP	5800000000000	UNC
Fig4, S5	180807	deposited	http://brainarchitecture.org/viewer4/mouse/map/28822F	PlexinD1-CreER::LSL-Flp	P21,P28	3-4 mo	M	SSp-bfd	3.75	-1.7	-0.5	9540	2000	6700	right	AAV2/8-Cag-fDIO TVAeGFP	5800000000000	UNC
Fig4, S5	170506	deposited	http://brainarchitecture.org/viewer4/mouse/map/13657F	PlexinD1-CreER::LSL-Flp	P21,P28	3-4 mo	F	SSp-bfd	3.75	-1.7	-0.5	9275	2000	6700	right	AAV2/8-Cag-fDIO TVAeGFP	5800000000000	UNC
Fig4, S5	170519	deposited	http://brainarchitecture.org/viewer4/mouse/map/5579F	PlexinD1-CreER::LSL-Flp	P21, P28	3-4 mo	M	SSp-bfd	3.75	-1.7	-0.5				right	AAV2/8-Cag-fDIO TVAeGFP	5800000000000	UNC
Fig4, S5	180810	deposited	upload in progress	PlexinD1-CreER::LSL-Flp	P21, P28	3-4 mo	M	SSp-bfd	3.75	-1.7	-0.5				right	AAV2/8-Cag-fDIO TVAeGFP	5800000000000	UNC
Fig4, S5	200302	deposited	upload in progress	PlexinD1-CreER::LSL-Flp	P21, P28	3-4 mo	F	SSp-bfd	3.75	-1.7	-0.5				right	AAV2/8-Cag-fDIO TVAeGFP	5800000000000	UNC
Fig4, S5	180806	deposited	http://brainarchitecture.org/viewer4/mouse/map/8415F	Fezf2-CreER::LSL-Flp	P21,P28	3-4 mo	M	SSp-bfd	3.75	-1.7	-0.7	9175	1775	7100	right	AAV2/8-Cag-fDIO TVAeGFP	5800000000000	UNC
Fig4, S5	170505	deposited	upload in progress	Fezf2-CreER::LSL-Flp	P21,P28	3-4 mo	F	SSp-bfd	3.75	-1.7	-0.7	9500	2400	6650	right	AAV2/8-Cag-fDIO TVAeGFP	5800000000000	UNC
Fig4, S5	180809	deposited	http://brainarchitecture.org/viewer4/mouse/map/8412F	Fezf2-CreER::LSL-Flp	P21,P28	3-4 mo	M	SSp-bfd	3.75	-1.7	-0.7				right	AAV2/8-Cag-fDIO TVAeGFP	5800000000000	UNC
Fig4, S5	170702	deposited	http://brainarchitecture.org/viewer4/mouse/map/28855F	Fezf2-CreER::LSL-Flp	P21,P28	3-4 mo	F	SsP bfd	3.75	-1.7	-0.7				right	AAV2/8-Cag-fDIO TVAeGFP	5800000000000	UNC
Fig4, S5	180522	to be deposited	upload in progress	Fezf2-CreER::LSL-Flp	P21,P28	3-4 mo	F	Ssp Bfd	3.75	-1.7	-0.7				right	AAV2/8-Cag-fDIO TVAeGFP	5800000000000	UNC
Fig4, S5	200114	deposited	upload in progress	Fezf2-CreER::LSL-Flp	P21,P28	3-4 mo	F	Ssp Bfd	3.75	-1.7	-0.7				right	AAV2/8-Cag-fDIO TVAeGFP	5800000000000	UNC
Fig4, S5	180802	deposited	http://brainarchitecture.org/viewer4/mouse/map/28820F	Adcyap1-CreER::LSL-Flp	E17.5	3-4 mo	M	SSp-bfd	3.75	-1.7	-0.7	9175	2075	6600	right	AAV2/8-Cag-fDIO TVAeGFP	5800000000000	UNC
Fig4, S5	180804	deposited	http://brainarchitecture.org/viewer4/mouse/map/28821F	Adcyap1-CreER::LSL-Flp	E17.5	3-4 mo	M	SSp-bfd	3.75	-1.7	-0.7				right	AAV2/8-Cag-fDIO TVAeGFP	5800000000000	UNC
Fig4, S5	180820	deposited	http://brainarchitecture.org/viewer4/mouse/map/28823F	Adcyap1-CreER::LSL-Flp	E17.5	3-4 mo	M	SSp-bfd	3.75	-1.7	-0.7	9250	1900	7250	right	AAV2/8-Cag-fDIO TVAeGFP	5800000000000	UNC
Fig4, S5	191031	to be deposited	upload in progress	Tcerg1l-CreER	2dpi	4mo	M	SSp-bfd	3.75	-1.7	-0.7				right	AAV2/8.CAG.FLEX.EGFP		UNC
Fig4, S5	200709	deposited	upload in progress	Tcerg1l-CreER	2dpi	4mo	M	SSp-bfd	3.75	-1.7	-0.7				right	AAV2/8.CAG.FLEX.EGFP		UNC
Fig4, S5	171108	deposited	http://brainarchitecture.org/viewer4/mouse/map/28859F	Tle4-CreER::LSL-Flp	P21,P28	7W	M	SSp-bfd	3.75	-1.7	-1	9425	2225	7000	right	AAV2/8-Cag-fDIO-TVAeGFP	5800000000000	UNC
Fig4, S5	171107	deposited	http://brainarchitecture.org/viewer4/mouse/map/28858F	Tle4-CreER::LSL-Flp	P21,P28	7W	M	SSp-bfd	3.75	-1.7	-1				right	AAV2/8-Cag-fDIO-TVAeGFP	5800000000000	UNC
Fig4, S5	171106	deposited	http://brainarchitecture.org/viewer4/mouse/map/28857F	Tle4-CreER::LSL-Flp	P21,P28	7W	F	SSp-bfd	3.75	-1.7	-1				right	AAV2/8-Cag-fDIO-TVAeGFP	5800000000000	UNC
Fig4, S5	171109	deposited	upload in progress	Tle4-CreER::LSL-Flp	P21,P28	7W	F	SSp-bfd	3.75	-1.7	-1				right	AAV2/8-Cag-fDIO-TVAeGFP	5800000000000	UNC
Fig4, S5	180906	to be deposited	upload in progress	Tle4-CreER::LSL-Flp	P21,P28	7W	M	SSp-bfd	3.75	-1.7	-1				right	AAV2/8-Cag-fDIO-TVAeGFP	5800000000000	UNC
Fig4, S5	180911	to be deposited	http://brainarchitecture.org/viewer4/mouse/map/28830F	Tle4-CreER::LSL-Flp	P21,P28	7W	M	SSp-bfd	3.75	-1.7	-1				right	AAV2/8-Cag-fDIO-TVAeGFP	5800000000000	UNC
Fig4, S5	170928	to be deposited	http://brainarchitecture.org/viewer4/mouse/map/5585F	Foxp2-IRES-Cre	N/A	3-4 mo	F	SSp-bfd	3.75	-1.7	-1	9150	2325	6600	right	AAV2/8.CAG.FLEX.EGFP		UNC
Fig4, S5	191010	deposited	upload in progress	Foxp2-IRES-Cre	N/A	3-4 mo	M	SSp-bfd	3.75	-1.7	-1				right	AAV2/8.CAG.FLEX.EGFP		UNC
Fig4, S5	191025	to be deposited	upload in progress	Foxp2-IRES-Cre	N/A	3-4 mo	M	SSp-bfd	3.75	-1.7	-1				right	AAV2/8.CAG.FLEX.EGFP		UNC
Fig4, S5	191106	to be deposited	upload in progress	Foxp2-IRES-Cre	N/A	3-4 mo	M	SSp-bfd	3.75	-1.7	-1				right	AAV2/8.CAG.FLEX.EGFP		UNC
Fig4, S5	171003	to be deposited	http://brainarchitecture.org/viewer4/mouse/map/28856F	Foxp2-IRES-Cre	N/A	3-4 mo	M	SsP bfd	3.75	-1.7	-1				right	AAV2/8.CAG.FLEX.EGFP		UNC
Fig4, S5	171005	to be deposited	http://brainarchitecture.org/viewer4/mouse/map/5583F	Foxp2-IRES-Cre	N/A	3-4 mo	M	SsP bfd	3.75	-1.7	-1				right	AAV2/8.CAG.FLEX.EGFP		UNC
Fig4, S5	201026	to be deposited	upload in progress	Cux1-CreER::LSL-Flp	P14,P21	3-4 mo	F	SSp-bfd	3.75	-1.7	-0.3				right	AAV2/8-Cag-fDIO-TVAeGFP	5800000000000	UNC
Fig4, S5	201027	to be deposited	upload in progress	Cux1-CreER::LSL-Flp	P14,P21	3-4 mo	F	SsP bfd	3.75	-1.7	-0.3				right	AAV2/8-Cag-fDIO-TVAeGFP	5800000000000	UNC
Fig4, S5	201023	to be deposited	upload in progress	Cux1-CreER::LSL-Flp	P14,P21	3-4 mo	M	SsP bfd	3.75	-1.7	-0.3				right	AAV2/8-Cag-fDIO-TVAeGFP	5800000000000	UNC
Fig4, S5	201020	to be deposited	upload in progress	Cux1-CreER::LSL-Flp	P14,P21	3-4 mo	M	SSp-bfd	3.75	-1.7	-0.3				right	AAV2/8-Cag-fDIO-TVAeGFP	5800000000000	UNC
Fig4, S5	200706	deposited	upload in progress	Tbr1-CreER::LSL-Flp	P4	3-4 mo	F	SsP bfd	3.75	-1.7	-1				right	AAV2/8-Cag-fDIO-TVAeGFP	5800000000000	UNC
Fig4, S5	201110	deposited	upload in progress	Tbr1-CreER::LSL-Flp	P7	3-4 mo	F	SsP bfd	3.75	-1.7	-1				right	AAV2/8-Cag-fDIO-TVAeGFP	5800000000000	UNC
Fig4, S5	201112	deposited	upload in progress	Tbr1-CreER::LSL-Flp	P7	3-4 mo	F	SSp-bfd	3.75	-1.7	-1				right	AAV2/8-Cag-fDIO-TVAeGFP	5800000000000	UNC
Fig4, S5	210119	to be deposited	upload in progress	Tbr1-CreER::LSL-Flp	P7	3-4 mo	M	SsP bfd	3.75	-1.7	-1				right	AAV2/8-Cag-fDIO-TVAeGFP	5800000000000	UNC
FigS5	180405	to be deposited	http://brainarchitecture.org/viewer4/mouse/map/13650F	Sema3eAi14	2dpi	4 mo	M	SSp-bfd	3.75	-1.7	-1	9375	2100	6700	right	AAV9.Ef1a.ChR2.EYFP	57000000000000	Addgene / U Penn
