## Supplementary Table 7 projections traditional histology for "Genetic dissection of glutamatergic neuron subpopulations and developmental trajectories in the cerebral cortex"

### Sheet: Extended_Data_Table_7
Figure	Mouse genotype	Tamoxifen induction timepoint (P=Postnatal day; E=Embryonic day; dpi=day post-viral injection)	Age at fixation	sex	Tracer1_Primary_inj_struct	ML	AP	DV	tracer 1 injection side	Tracer1	concentration (vg/ml) (except CTP and Fluorogold)	Vector Core	Tracer2_Primary_inj_struct	ML	AP	DV	tracer 2 injection side	Tracer 2	concentration (vg/ml)	Tracer 2 Vector Core
FigS6	Fezf2-CreER::dualtTA	P21,P28	3-4 mo	M	SsP bfd	3.75	-1.7	-1	right	AAV-PHP.eB-TRE-mRuby2	12700000000000	V. Gradinaru	N/A	N/A	N/A	N/A	N/A	N/A	N/A	N/A
Fig5	Fezf2-CreER::dualtTA	P21,P28	3-4 mo	M	SsP bfd	3.75	-1.7	-1	right	AAV-PHP.eB-TRE-mRuby2	12700000000000	V. Gradinaru	SC	1	-3.5	2.3	right	scAAV-retro/2-hSyn1-chI-EBFP2_2A_FLPo-WPRE-SV40p(A) (v151-retro)	6400000000000	ETH Zurich
Fig5	Fezf2-CreER::dualtTA	P21,P28	3-4 mo	M	SsP bfd	3.75	-1.7	-1	right	AAV-PHP.eB-TRE-mRuby2	12700000000000	V. Gradinaru	SC	1	-3.5	2.3	right	scAAV-retro/2-hSyn1-chI-EBFP2_2A_FLPo-WPRE-SV40p(A) (v151-retro)	6400000000000	ETH Zurich
Fig5	Fezf2-CreER::dualtTA	P21,P28	3-4 mo	M	SsP bfd	3.75	-1.7	-1	right	AAV-PHP.eB-TRE-mRuby2	12700000000000	V. Gradinaru	cSp5	2	-7	5	left	scAAV-retro/2-hSyn1-chI-EBFP2_2A_FLPo-WPRE-SV40p(A) (v151-retro)	6400000000000	ETH Zurich
Fig5	Fezf2-CreER::dualtTA	P21,P28	3-4 mo	M	SsP bfd	3.75	-1.7	-1	right	AAV-PHP.eB-TRE-mRuby2	12700000000000	V. Gradinaru	cSp5	2	-7	5	left	scAAV-retro/2-hSyn1-chI-EBFP2_2A_FLPo-WPRE-SV40p(A) (v151-retro)	6400000000000	ETH Zurich
Fig6	Tbr2-2A-CreER;PlexinD1-2A-Flp::dualtTA	E13.5	3-4 mo	N/A	SSp-bfd	3.75	-1.7	-1	right	AAVDJ-TRE3g-ChR2-mCherry	2000000000000	Biohippo	N/A	N/A	N/A	N/A	N/A	N/A	N/A	N/A
Fig6	Tbr2-2A-CreER;PlexinD1-2A-Flp::dualtTA	E13.5	3-4 mo	N/A	SSp-bfd	3.75	-1.7	-1	right	AAVDJ-TRE3g-ChR2-mCherry	2000000000000	Biohippo	N/A	N/A	N/A	N/A	N/A	N/A	N/A	N/A
Fig6	Tbr2-2A-CreER;PlexinD1-2A-Flp::dualtTA	E17.5	3-4 mo	N/A	SSp-bfd	3.75	-1.7	-1	right	AAVDJ-TRE3g-ChR2-mCherry	2000000000000	Biohippo	N/A	N/A	N/A	N/A	N/A	N/A	N/A	N/A
Fig6	Tbr2-2A-CreER;PlexinD1-2A-Flp::dualtTA	E17.5	3-4 mo	N/A	SSp-bfd	3.75	-1.7	-1	right	AAVDJ-TRE3g-ChR2-mCherry	2000000000000	Biohippo	N/A	N/A	N/A	N/A	N/A	N/A	N/A	N/A
FigS5	PlxnD1Flp;Fezf2-CreER	2dpi	3-4 mo	M	MOp	2.25	1.5	-0.6	right	AAV2/8-Cag-fDIO mCherry + AAV-DIO-ChR2-EYFP	1.50E+13, 5.70E+13	UNC + U Penn	N/A	N/A	N/A	N/A	N/A	N/A	N/A	N/A
FigS5	PlxnD1Flp;Fezf2-CreER	2dpi	3-4 mo	M	MOp	2.25	1.5	-0.6	right	AAV2/8-Cag-fDIO mCherry + AAV-DIO-ChR2-EYFP	1.50E+13, 5.70E+13	UNC + U Penn	N/A	N/A	N/A	N/A	N/A	N/A	N/A	N/A
FigS5	Fezf2-2A-Flp;Tle4-2A-CreER	2dpi	3-4 mo	F	SSp-bfd	3.75	-1.7	-1	right	AAV2/8-Cag-fDIO mCherry + AAV-DIO-ChR2-EYFP	1.50E+13, 5.70E+13	UNC + U Penn	N/A	N/A	N/A	N/A	N/A	N/A	N/A	N/A
FigS5	Fezf2-2A-Flp;Tle4-2A-CreER	2dpi	3-4 mo	F	SSp-bfd	3.75	-1.7	-1	right	AAV2/8-Cag-fDIO mCherry + AAV-DIO-ChR2-EYFP	1.50E+13, 5.70E+13	UNC + U Penn	N/A	N/A	N/A	N/A	N/A	N/A	N/A	N/A
Fig5, S8	Fezf2-2A-CreER;IS	P21, P28	4 mo	M	SC	1	-3.5	2.3	right	scAAV-retro/2-hSyn1-chI-EBFP2_2A_FLPo-WPRE-SV40p(A) (v151-retro)	6400000000000	ETH Zurich	N/A	N/A	N/A	N/A	N/A	N/A	N/A	N/A
Fig5, S8	Fezf2-2A-CreER;IS	P21, P28	4 mo	M	SC	1	-3.5	2.3	right	scAAV-retro/2-hSyn1-chI-EBFP2_2A_FLPo-WPRE-SV40p(A) (v151-retro)	6400000000000	ETH Zurich	N/A	N/A	N/A	N/A	N/A	N/A	N/A	N/A
Fig5, S8	Fezf2-2A-CreER;IS	P21, P28	4 mo	F	cSp5	2	-7	5	left	scAAV-retro/2-hSyn1-chI-EBFP2_2A_FLPo-WPRE-SV40p(A) (v151-retro)	6400000000000	ETH Zurich	N/A	N/A	N/A	N/A	N/A	N/A	N/A	N/A
Fig5, S8	Fezf2-2A-CreER;IS	P21, P28	4 mo	F	cSp5	2	-7	5	left	scAAV-retro/2-hSyn1-chI-EBFP2_2A_FLPo-WPRE-SV40p(A) (v151-retro)	6400000000000	ETH Zurich	N/A	N/A	N/A	N/A	N/A	N/A	N/A	N/A
Fig5, S8	Fezf2-2A-CreER;IS	P21, P28	3 mo	F	STR	3.1	0.3	3.4	right	HSV-Flp		Rachael Neve/MIT	N/A	N/A	N/A	N/A	N/A	N/A	N/A	N/A
Fig5, S8	Fezf2-2A-CreER;IS	P21, P28	3 mo	F	STR	3.1	0.3	3.4	right	HSV-Flp		Rachael Neve/MIT	N/A	N/A	N/A	N/A	N/A	N/A	N/A	N/A
Fig5, S8	Fezf2-2A-CreER;IS	P21, P28	3 mo	F	STR	3.1	0.3	3.4	right	HSV-Flp		Rachael Neve/MIT	N/A	N/A	N/A	N/A	N/A	N/A	N/A	N/A
Fig5, S8	Fezf2-2A-CreER;IS	P21, P28	2 mo	M	POm	1.15	-2	3.1	right	retro2AAV-Flp		Janelia	N/A	N/A	N/A	N/A	N/A	N/A	N/A	N/A
Fig5, S8	Fezf2-2A-CreER;IS	P21, P28	2 mo	M	POm	1.15	-2	3.1	right	retro2AAV-Flp		Janelia	N/A	N/A	N/A	N/A	N/A	N/A	N/A	N/A
Fig5, S8	Fezf2-2A-CreER;IS	P21, P28	2 mo	M	POm	1.15	-2	3.1	right	retro2AAV-Flp		Janelia	N/A	N/A	N/A	N/A	N/A	N/A	N/A	N/A
FigS8	PlxnD1-2A-CreER;IS	P21, P28	4 mo	F	STR	2.8	0	2.5	right	retro2AAV-Flp		Janelia	N/A	N/A	N/A	N/A	N/A	N/A	N/A	N/A
FigS8	PlxnD1-2A-CreER;IS	P21, P28	4 mo	F	STR	2.8	0	2.5	right	retro2AAV-Flp		Janelia	N/A	N/A	N/A	N/A	N/A	N/A	N/A	N/A
FigS8	PlxnD1-CreER	P21, P28	3 mo	F	STR	2.5	0	2.5	right	retro2AAV-DIO-tdTom		Janelia	N/A	N/A	N/A	N/A	N/A	N/A	N/A	N/A
FigS8	PlxnD1-CreER	P21, P28	3 mo	F	STR	2.5	0	2.5	right	retro2AAV-DIO-tdTom		Janelia	N/A	N/A	N/A	N/A	N/A	N/A	N/A	N/A
FigS8	Tle4-2A-CreER;IS	P21, P28	8 mo	M	VPM	1.6	-1.8	3.3	right	retro2AAV-Flp		Janelia	N/A	N/A	N/A	N/A	N/A	N/A	N/A	N/A
FigS8	Tle4-2A-CreER;IS	P21, P28	8 mo	M	VPM	1.6	-1.8	3.3	right	retro2AAV-Flp		Janelia	N/A	N/A	N/A	N/A	N/A	N/A	N/A	N/A
FigS8	Tle4-2A-CreER;IS	P21, P28	7 mo	F	VPM	1.6	-1.8	3.3	right	retro2AAV-Flp		Janelia	N/A	N/A	N/A	N/A	N/A	N/A	N/A	N/A
FigS8	Tle4-2A-CreER;IS	P21, P28	7 mo	F	VPM	1.6	-1.8	3.3	right	retro2AAV-Flp		Janelia	N/A	N/A	N/A	N/A	N/A	N/A	N/A	N/A
Fig5	Fezf2-CreER;Ai14	P21, P28	3 mo	M	CervSpinalCord	N/A	N/A	N/A	N/A	Fluorogold	0.04	Fluorochrome	N/A	N/A	N/A	N/A	N/A	N/A	N/A	N/A
Fig5	Fezf2-CreER;Ai14	P21, P28	3 mo	M	CervSpinalCord	N/A	N/A	N/A	N/A	Fluorogold	0.04	Fluorochrome	N/A	N/A	N/A	N/A	N/A	N/A	N/A	N/A
Fig5	Fezf2-CreER	1dpi, 3dpi	3 mo	F	CervSpinalCord	N/A	N/A	N/A	N/A	retroAAV-Flex-tdTom		Addgene	N/A	N/A	N/A	N/A	N/A	N/A	N/A	N/A
Fig5	Fezf2-CreER	1dpi, 3dpi	3 mo	F	CervSpinalCord	N/A	N/A	N/A	N/A	retroAAV-Flex-tdTom		Addgene	N/A	N/A	N/A	N/A	N/A	N/A	N/A	N/A
Fig5, Ext 8	Fezf2-CreER	1dpi, 3dpi	3 mo	F	Medulla	-6	1.15	4.45	Right	retroAAV-Flex-GFP		Addgene	N/A	N/A	N/A	N/A	N/A	N/A	N/A	N/A
Fig5, Ext 8	Fezf2-CreER	1dpi, 3dpi	3 mo	F	Medulla	-6	1.15	4.45	Right	retroAAV-Flex-GFP		Addgene	N/A	N/A	N/A	N/A	N/A	N/A	N/A	N/A
Ext 8, 9	Fezf2-CreER;Ai14	P21, P28	4 mo	M	Striatum	0.3	3.1	2.5	Right	CTB	0.01	Thermo Fisher	N/A	N/A	N/A	N/A	N/A	N/A	N/A	N/A
Ext 8, 9	Fezf2-CreER;Ai14	P21, P28	4 mo	M	Striatum	0.3	3.1	2.5	Right	CTB	0.01	Thermo Fisher	N/A	N/A	N/A	N/A	N/A	N/A	N/A	N/A
Ext 8, 9	Fezf2-CreER;Ai14	P21, P28	4 mo	F	Striatum	0.3	3.1	3.4	Right	CTB	0.01	Thermo Fisher	N/A	N/A	N/A	N/A	N/A	N/A	N/A	N/A
