## Supplementary Table 8 Movie List for "Genetic dissection of glutamatergic neuron subpopulations and developmental trajectories in the cerebral cortex"

### Sheet: Extended_Data_Table_8
Supplementary Video 1. A whole-brain STP image stack from Cux1-2A-CreER::Ai14 mouse.
Supplementary Video 2. A whole-brain STP image stack of anterograde axon projection from right somatosensory cortex from Cux1-2A-CreER::LSL-Flp mouse.
Supplementary Video 3. A whole-brain STP image stack from PlxnD1-2A-CreER::Snap25-LSL-EGFP mouse.
Supplementary Video 4. An whole-brain STP image stack from PlxnD1-2A-Flp::FSF-tdTomato mouse.
Supplementary Video 5. A whole-brain STP image stack of anterograde axon projection from right somatosensory cortex from PlxnD1-2A-CreER::LSL-Flp mouse.
Supplementary Video 6. A whole-brain STP image stack from Fezf2-2A-CreER::Ai14 mouse.
Supplementary Video 7. A whole-brain STP image stack of anterograde axon projection from right somatosensory cortex from Fezf2-2A-CreER::LSL-Flp mouse.
Supplementary Video 8. A whole-brain STP image stack from Adcyap1-2A-CreER::LSL-h2b-GFP mouse.
Supplementary Video 9. A whole-brain STP image stack of anterograde axon projection from right somatosensory cortex from Adcyap1-2A-CreER::LSL-Flp mouse.
Supplementary Video 10. A whole-brain STP image stack from Tcerg1l-2A-CreER::LSL-h2b-GFP mouse.
Supplementary Video 11. A whole-brain STP image stack of anterograde axon projection from right somatosensory cortex from Tcerg1l-2A-CreER mouse.
Supplementary Video 12. A whole-brain STP image stack from Sema3E-CreER::Ai14 mouse.
Supplementary Video 13. A whole-brain STP image stack from Tbr1-2A-CreER::Ai14 mouse.
Supplementary Video 14. A whole-brain STP image stack of anterograde axon projection from right somatosensory cortex from Tbr1-2A-CreER::LSL-Flp mouse.
Supplementary Video 15. A whole-brain STP image stack from Tle4-2A-CreER::Snap25-LSL-EGFP mouse.
Supplementary Video 16. A whole-brain STP image stack of anterograde axon projection from right somatosensory cortex from Tle4-2A-CreER::LSL-Flp mouse.
Supplementary Video 17. A whole-brain STP image stack from Foxp2-IRES-Cre expressing AAV-CAG-DIO-EGFP by systemic injection.
Supplementary Video 18. A whole-brain STP image stack of anterograde axon projection from right somatosensory cortex from Foxp2-Cre mouse.
