## Supplementary Table 1 mouse lines for "Genetic dissection of glutamatergic neuron subpopulations and developmental trajectories in the cerebral cortex"

### Sheet: Extended_Data_Table_1
Driver Lines
#	Line Name	Abbreviation	Originating Lab (Donating Investigator)	Primary Reference	Generation Method	Generation Method, more detail	RRID	Public Repository	Public Repository Stock #
1	Lhx2-2A-CreER	Lhx2	Z. Josh Huang	this paper	Knock-in	T2A	N/A	N/A	N/A
2	PlexinD1-2A-CreER	PlxnD1	Z. Josh Huang	this paper	Knock-in	T2A	N/A	N/A	N/A
3	PlexinD1-2A-flpO	PlxnD1-Flp	Z. Josh Huang	this paper	Knock-in	T2A	N/A	N/A	N/A
4	Fezf2-2A-CreER	Fezf2	Z. Josh Huang	this paper	Knock-in	T2A	N/A	N/A	N/A
5	Fezf2-2A-flpO	Fezf2-Flp	Z. Josh Huang	this paper	Knock-in	T2A	N/A	N/A	N/A
6	Tcerg1l-2A-CreER	Tcerg1l	Z. Josh Huang	this paper	Knock-in	T2A	N/A	The Jackson Laboratory	28535
7	Adcyap1-2A-CreER	Adcyap1	Z. Josh Huang	this paper	Knock-in	T2A	N/A	The Jackson Laboratory	32779
8	Sema3E-CreER	Sema3E	S. Arber	Pecho-Vrieseling et al., Nature 2009	Knock-in	Direct	N/A	N/A	N/A
9	Tle4-2A-CreER	Tle4	Z. Josh Huang	this paper	Knock-in	T2A	N/A	N/A	N/A
10	FoxP2-IRES-Cre	FoxP2	R. Palmiter	this paper	Knock-in	IRES	N/A	N/A	N/A
11	Tbr1-2A-CreER	Tbr1	Z. Josh Huang	this paper	Knock-in	T2A	N/A	N/A	N/A
12	Cux1-2A-CreER	Cux1	Z. Josh Huang	this paper	Knock-in	T2A	N/A	N/A	N/A
13	Tbr2-2A-CreER	Tbr2	Z. Josh Huang	this paper	Knock-in	T2A	N/A	N/A	N/A
14	Tbr2-2A-FlpER	Tbr2-FlpER	Z. Josh Huang	this paper	Knock-in	T2A	N/A	N/A	N/A
15	Tis21-2A-CreER	Tis21	Z. Josh Huang	this paper	Knock-in	T2A	N/A	N/A	N/A
16	Cux2-Cre	Cux2	Ulrich Mueller	Franco et al., Science 2012	Knock-in	Direct	RRID:MMRRC_032779-MU	MMRRC	32779
17	Cux2-CreERT2	Cux2	Ulrich Mueller	Franco et al., Science 2012	Knock-in	Direct	RRID:MMRRC_032779-MU	MMRRC	32779
18	Ntsr1-Cre_GN220	Ntsr1	Nathaniel Heintz and Charles Gerfen	Gerfen et al., Neuron 2013	Transgenic	BAC	RRID:MMRRC_030648-UCD	MMRRC	30648
19	PV-2A-FlpO	PV	Allen Institute for Brain Science	Daigle et al., Cell, 2018	Knock-in	T2A	RRID:IMSR_JAX:022730	The Jackson Laboratory	22730
20	Rasgrf2-T2A-dgFlpO	Rasgrf2	Allen Institute for Brain Science	Daigle et al., Cell, 2018	Knock-in	T2A	RRID:IMSR_JAX:029589	The Jackson Laboratory	29589
21	Rbp4-Cre_KL100	Rbp4	Nathaniel Heintz and Charles Gerfen	Gerfen et al., Neuron 2013	Transgenic	BAC	RRID:MMRRC_031125-UCD	MMRRC	31125
22	Sepw1-Cre_NP39	Sepw1_NP39	Nathaniel Heintz and Charles Gerfen	Gerfen et al., Neuron 2013	Transgenic	BAC	MMRRC:037622-UCD	MMRRC	37622
23	Sim1-Cre_KJ18	Sim1	Nathaniel Heintz and Charles Gerfen	Gerfen et al., Neuron 2013	Transgenic	BAC	RRID:MMRRC_031742-UCD	MMRRC	31742
24	Tlx3-Cre_PL56	Tlx3	Nathaniel Heintz and Charles Gerfen	Gerfen et al., Neuron 2013	Transgenic	BAC	RRID:MMRRC_036547-UCD	MMRRC	36547
Reporter Lines
#	Line Name	Abbreviation	Originating Lab (Donating Investigator)	Primary Reference	Generation Method	Generation Method, more detail	RRID	Public Repository	Public Repository Stock #
1	Ai14(RCL-tdT)	Ai14	Allen Institute for Brain Science	Madisen et al., Nat. Neu. 2010	Knock-in	N/A	RRID:IMSR_JAX:007908	The Jackson Laboratory	7908
2	Ai65(RCFL-tdT)	Ai65	Allen Institute for Brain Science	Madisen et al., Neuron 2015	Knock-in	N/A	RRID:IMSR_JAX:021875	The Jackson Laboratory	21875
3	FSF-tdTomato	FSF-tdT	Allen Institute for Brain Science	Madisen et al., Neuron 2015	Knock-in	N/A	RRID:IMSR_JAX:021875	The Jackson Laboratory	21875
4	Dual-tTA	dual-tTA	Z. Josh Huang	this paper	Knock-in	N/A	N/A	N/A	N/A
5	Intersection-subtraction	IS	Z. Josh Huang	He et al., Neuron 2015	Knock-in	N/A	RRID:IMSR_JAX:028582	The Jackson Laboratory	28582
6	LSL-h2b-GFP	h2b-GFP	Z. Josh Huang	He et al., Neuron 2015	Knock-in	N/A	N/A	N/A	N/A
7	LSL-Flp	LSL-Flp	Z. Josh Huang	He et al., Neuron 2015	Knock-in	N/A	RRID:IMSR_JAX:028584	The Jackson Laboratory	28584
8	RGBbow	RGBbow	Z. Josh Huang	He et al., Neuron 2015	Knock-in	N/A	RRID:IMSR_JAX:028583	The Jackson Laboratory	28583
9	Snap25-LSL-F2A-GFP	Snap25-GFP	Allen Institute for Brain Science	Madisen et al., Neuron 2015	Knock-in	F2A	RRID:IMSR_JAX:021879	The Jackson Laboratory	21879
